# *In vivo* single-cell analysis using calcofluor - white staining detects high expression phenotype in *L. lactis* cultures engineered for hyaluronic acid production

**DOI:** 10.1101/2020.10.21.348672

**Authors:** Anantha-Barathi Muthukrishnan, Antti Häkkinen, Velvizhi Devi Rajendran, Anupama Kozhiyalam, Guhan Jayaraman

## Abstract

Hyaluronic acid (HA) is a biopolymer with wide applications in the field of medicine and cosmetics. Bacterial production of HA has a huge market globally. Certain species of *Streptococcus* are native producers of HA but they are pathogenic. Therefore, safer organisms such as *L. lactis* are engineered for HA production. However, there are challenges such as low yield, low molecular weight and polydispersity of HA obtained from these cultures. Optimisation of bioprocess parameters and downstream purification parameters are being addressed to overcome these challenges. We explore these problems from the perspective of microbial heterogeneity, since variations in phenotype affect the yield and properties of the product in a bioreactor. For this perspective, a method to quantitatively assess the occurrence of heterogenous phenotypes depending on the amount of HA produced at the single-cell level is required. Here, we evaluated for the first time the use of calcofluor white staining method combined with *in vivo* fluorescence confocal microscopy to quantify the heterogeneity in phenotypes of *L. lactis* cells engineered for HA production.

From the microscopy image analysis, we found that the population harbours significant heterogeneity with respect to HA production and our novel approach successfully differentiates these phenotypes. Using the fluorescence intensity levels, first we were able to confidently differentiate cells not expressing HA (Host cells without HA genes for expression) from cells with genes for HA production (GJP2) and induced for expression, as there is a consistently two-fold higher level of expression in the GJP2 cells independently of the cell size. Further, this method revealed the occurrence of two different phenotypes in GJP2 cultures, one of a high-expression phenotype (40% of the population) and the other one of a low-expression (remaining 60% of the population), and it is the high expression phenotype that contributes to the increase in the HA expression of the GJP2 population compared with the host cells. Thus, it is essential to identify the extrinsic and intrinsic factors that can favour most of the cells in the population to switch and stabilise into the high-expression phenotype state in a bioreactor, for higher yield and possibly reduced heterogeneity of the product, such as polydispersity in chain lengths. For such optimisation studies, this *in vivo* method serves as a promising tool for rapid detection of phenotypes in the bioreactor samples under varying conditions, allowing fine tuning of the factors to stabilise high-expression phenotypes thereby maximizing the yield.

**Graphical Abstract:** done.

**Key Points:**

- Calcofluor staining successfully differentiated the phenotypes based on HA levels.
- This study revealed the occurrence of significant heterogeneity in HA expression.
- This method will aid for rapid optimization of factors for improved HA production.
