## Supplementary material for "*In vivo* single-cell analysis using calcofluor - white staining detects high expression phenotype in *L. lactis* cultures engineered for hyaluronic acid production": Image analysis data

Image	CellID	SumIntensity	Area	Class
GJP2/Set 2 Image 10	1	10.2549019607843	258	low
GJP2/Set 2 Image 10	2	20.7529411764705	336	low
GJP2/Set 2 Image 10	3	12.1333333333333	285	low
GJP2/Set 2 Image 10	4	7.42352941176469	267	low
GJP2/Set 2 Image 10	5	7.50196078431371	230	low
GJP2/Set 2 Image 10	6	10.5607843137255	222	low
GJP2/Set 2 Image 10	7	7.36470588235293	234	low
GJP2/Set 2 Image 10	8	9.6862745098039	252	low
GJP2/Set 2 Image 10	9	22.6745098039215	201	high
GJP2/Set 2 Image 10	10	9.47450980392155	191	low
GJP2/Set 2 Image 10	11	34.7529411764706	233	high
GJP2/Set 2 Image 10	12	19.4588235294117	253	high
GJP2/Set 2 Image 10	13	6.89411764705881	172	low
GJP2/Set 2 Image 10	14	12.9372549019608	255	low
GJP2/Set 2 Image 10	15	6.47058823529411	159	low
GJP2/Set 2 Image 10	16	14.7215686274509	232	low
GJP2/Set 2 Image 10	17	6.37254901960783	253	low
GJP2/Set 2 Image 10	18	12.6901960784314	241	low
GJP2/Set 2 Image 10	19	4.54509803921568	105	low
GJP2/Set 2 Image 10	20	9.30980392156861	231	low
GJP2/Set 2 Image 10	21	13.878431372549	237	low
GJP2/Set 2 Image 10	22	7.07450980392155	266	low
GJP2/Set 2 Image 10	23	8.96078431372547	209	low
GJP2/Set 2 Image 10	24	14.7960784313725	213	high
GJP2/Set 2 Image 10	25	6.66274509803921	121	low
GJP2/Set 2 Image 10	26	11.6235294117647	174	high
GJP2/Set 2 Image 10	27	10.2745098039215	255	low
GJP2/Set 2 Image 10	28	7.75294117647058	177	low
GJP2/Set 2 Image 10	29	24.0078431372548	191	high
GJP2/Set 2 Image 10	30	14.4823529411764	244	low
GJP2/Set 2 Image 10	31	5.79999999999999	178	low
GJP2/Set 2 Image 10	32	7.42745098039214	240	low
GJP2/Set 2 Image 10	33	3.73333333333333	170	low
GJP2/Set 2 Image 10	34	13.0705882352941	184	high
GJP2/Set 2 Image 10	35	11.8235294117647	180	low
GJP2/Set 2 Image 10	36	13.1333333333333	214	low
GJP2/Set 2 Image 10	37	8.54901960784312	166	low
GJP2/Set 2 Image 10	38	8.39607843137254	147	low
GJP2/Set 2 Image 10	39	11.6941176470588	168	high
GJP2/Set 2 Image 10	40	6.89019607843136	229	low
GJP2/Set 2 Image 10	41	19.7137254901961	142	high
GJP2/Set 2 Image 10	42	11.4470588235294	148	high
GJP2/Set 2 Image 10	43	11.2156862745098	169	high
GJP2/Set 2 Image 10	44	12.1725490196078	154	high
GJP2/Set 2 Image 10	45	23.1725490196078	231	high
GJP2/Set 2 Image 10	46	27.0745098039215	239	high
GJP2/Set 2 Image 10	47	15.9960784313725	264	low
GJP2/Set 2 Image 10	48	16.4	306	low
GJP2/Set 2 Image 10	49	7.43529411764704	156	low
GJP2/Set 2 Image 10	50	40.4705882352942	201	high
GJP2/Set 2 Image 10	51	10.3137254901961	174	low
GJP2/Set 2 Image 10	52	16.0941176470588	215	high
GJP2/Set 2 Image 10	53	6.8313725490196	114	low
GJP2/Set 2 Image 10	54	41.007843137255	248	high
GJP2/Set 2 Image 10	55	12.2666666666667	174	high
GJP2/Set 2 Image 10	56	3.62745098039215	113	low
GJP2/Set 2 Image 10	57	9.74509803921567	212	low
GJP2/Set 2 Image 10	58	9.75686274509802	234	low
GJP2/Set 2 Image 10	59	14.0117647058823	130	high
GJP2/Set 2 Image 10	60	13.4745098039215	199	high
GJP2/Set 2 Image 10	61	4.2313725490196	133	low
GJP2/Set 2 Image 10	62	9.41176470588234	144	low
GJP2/Set 2 Image 10	63	8.22352941176469	163	low
GJP2/Set 2 Image 10	64	9.35686274509802	245	low
GJP2/Set 2 Image 10	65	12.8078431372549	214	low
GJP2/Set 2 Image 10	66	22.5333333333333	188	high
GJP2/Set 2 Image 10	67	5.31372549019607	170	low
GJP2/Set 2 Image 10	68	7.16862745098038	190	low
GJP2/Set 2 Image 10	69	15.1725490196078	272	low
GJP2/Set 2 Image 10	70	83.6470588235295	246	high
GJP2/Set 2 Image 10	71	15.7960784313725	198	high
GJP2/Set 2 Image 10	72	11.8862745098039	175	high
GJP2/Set 2 Image 10	73	10.0039215686274	135	high
GJP2/Set 2 Image 10	74	15.8156862745098	201	high
GJP2/Set 2 Image 10	75	12.0901960784314	145	high
GJP2/Set 2 Image 10	76	9.54509803921567	166	low
GJP2/Set 2 Image 10	77	15.5490196078431	172	high
GJP2/Set 2 Image 10	78	18.3529411764706	195	high
GJP2/Set 2 Image 10	79	12.9137254901961	218	low
GJP2/Set 2 Image 10	80	19.8431372549019	216	high
GJP2/Set 2 Image 10	81	11.8823529411765	171	high
GJP2/Set 2 Image 10	82	10.5098039215686	142	high
GJP2/Set 2 Image 10	83	18.6588235294117	267	high
GJP2/Set 2 Image 10	84	26.313725490196	236	high
GJP2/Set 2 Image 10	85	13.6666666666666	201	high
GJP2/Set 2 Image 10	86	61.0117647058824	165	high
GJP2/Set 2 Image 10	87	9.98823529411764	119	high
GJP2/Set 2 Image 11	1	23.2235294117647	214	high
GJP2/Set 2 Image 11	2	13.9098039215686	177	high
GJP2/Set 2 Image 11	3	17.7607843137255	175	high
GJP2/Set 2 Image 11	4	7.70980392156862	110	high
GJP2/Set 2 Image 11	5	7.25882352941175	271	low
GJP2/Set 2 Image 11	6	6.12941176470587	148	low
GJP2/Set 2 Image 11	7	11.2980392156863	142	high
GJP2/Set 2 Image 11	8	13.5647058823529	184	high
GJP2/Set 2 Image 11	9	9.4078431372549	121	high
GJP2/Set 2 Image 11	10	21.7215686274509	208	high
GJP2/Set 2 Image 11	11	18.0078431372549	223	high
GJP2/Set 2 Image 11	12	25.4823529411764	257	high
GJP2/Set 2 Image 11	13	15.5137254901961	193	high
GJP2/Set 2 Image 11	14	25.635294117647	272	high
GJP2/Set 2 Image 11	15	6.59607843137253	208	low
GJP2/Set 2 Image 11	16	10.1764705882353	225	low
GJP2/Set 2 Image 11	17	24.9999999999999	257	high
GJP2/Set 2 Image 11	18	8.8627450980392	144	low
GJP2/Set 2 Image 11	19	50.1568627450983	488	high
GJP2/Set 2 Image 11	20	5.61960784313725	165	low
GJP2/Set 2 Image 11	21	15.6392156862745	191	high
GJP2/Set 2 Image 11	22	17.4156862745098	234	high
GJP2/Set 2 Image 11	23	16.3490196078431	240	high
GJP2/Set 2 Image 11	24	15.721568627451	216	high
GJP2/Set 2 Image 11	25	29.5647058823529	199	high
GJP2/Set 2 Image 11	26	31.9960784313725	257	high
GJP2/Set 2 Image 11	27	14.7176470588235	134	high
GJP2/Set 2 Image 11	28	19.7686274509804	152	high
GJP2/Set 2 Image 11	29	31.4823529411764	300	high
GJP2/Set 2 Image 11	30	15.1411764705882	172	high
GJP2/Set 2 Image 11	31	17.9882352941176	187	high
GJP2/Set 2 Image 11	32	15.9294117647059	198	high
GJP2/Set 2 Image 11	33	22.0666666666666	211	high
GJP2/Set 2 Image 11	34	8.83921568627449	170	low
GJP2/Set 2 Image 11	35	32.6392156862745	238	high
GJP2/Set 2 Image 11	36	18.4549019607843	280	high
GJP2/Set 2 Image 11	37	16.8666666666666	331	low
GJP2/Set 2 Image 11	38	16.8901960784313	165	high
GJP2/Set 2 Image 11	39	100.423529411765	217	high
GJP2/Set 2 Image 11	40	19.8588235294117	200	high
GJP2/Set 2 Image 11	41	4.15294117647058	134	low
GJP2/Set 2 Image 11	42	34.5333333333333	205	high
GJP2/Set 2 Image 11	43	19.7490196078431	223	high
GJP2/Set 2 Image 11	44	26.0588235294117	175	high
GJP2/Set 2 Image 11	45	12.8588235294117	187	high
GJP2/Set 2 Image 11	46	24.3607843137255	168	high
GJP2/Set 2 Image 11	47	24.6274509803921	222	high
GJP2/Set 2 Image 11	48	27.8156862745098	223	high
GJP2/Set 2 Image 11	49	24.9686274509804	225	high
GJP2/Set 2 Image 11	50	22.8274509803921	136	high
GJP2/Set 2 Image 11	51	23.2549019607843	185	high
GJP2/Set 2 Image 11	52	3.41568627450979	276	low
GJP2/Set 2 Image 11	53	14.3803921568627	261	low
GJP2/Set 2 Image 11	54	12.7803921568627	201	low
GJP2/Set 2 Image 11	55	19.9372549019607	166	high
GJP2/Set 2 Image 11	56	13.6666666666666	183	high
GJP2/Set 2 Image 11	57	13.3803921568627	225	low
GJP2/Set 2 Image 11	58	6.70980392156862	100	high
GJP2/Set 2 Image 11	59	11.1372549019608	142	high
GJP2/Set 2 Image 11	60	11.0196078431372	162	high
GJP2/Set 2 Image 11	61	9.87450980392156	137	high
GJP2/Set 2 Image 11	62	10.478431372549	171	low
GJP2/Set 2 Image 11	63	14.3450980392157	157	high
GJP2/Set 2 Image 11	64	18.0313725490196	268	high
GJP2/Set 2 Image 11	65	12.5372549019608	120	high
GJP2/Set 2 Image 11	66	12.0509803921568	232	low
GJP2/Set 2 Image 11	67	21.3215686274509	194	high
GJP2/Set 2 Image 11	68	18.8823529411764	251	high
GJP2/Set 2 Image 11	69	8.20784313725489	164	low
GJP2/Set 2 Image 11	70	20.9490196078431	245	high
GJP2/Set 2 Image 11	71	22.3764705882352	298	high
GJP2/Set 2 Image 11	72	7.08235294117646	187	low
GJP2/Set 2 Image 11	73	16.9019607843137	226	high
GJP2/Set 2 Image 11	74	18.3176470588235	238	high
GJP2/Set 2 Image 11	75	87.6117647058825	300	high
GJP2/Set 2 Image 11	76	19.4156862745098	220	high
GJP2/Set 2 Image 11	77	31.392156862745	195	high
GJP2/Set 2 Image 11	78	26.3999999999999	243	high
GJP2/Set 2 Image 11	79	13.7372549019608	170	high
GJP2/Set 2 Image 11	80	26.835294117647	318	high
GJP2/Set 2 Image 11	81	17.5803921568627	222	high
GJP2/Set 2 Image 11	82	10.521568627451	126	high
GJP2/Set 2 Image 11	83	15.1098039215686	178	high
GJP2/Set 2 Image 11	84	13.5176470588235	148	high
GJP2/Set 2 Image 11	85	9.52549019607842	167	low
GJP2/Set 2 Image 11	86	20.1764705882353	169	high
GJP2/Set 2 Image 11	87	13.4509803921568	303	low
GJP2/Set 2 Image 11	88	65.1803921568628	177	high
GJP2/Set 2 Image 11	89	15.9098039215686	138	high
GJP2/Set 2 Image 11	90	16.2862745098039	182	high
GJP2/Set 2 Image 11	91	8.77254901960782	257	low
GJP2/Set 2 Image 11	92	23.8705882352941	189	high
GJP2/Set 2 Image 11	93	18.8470588235294	241	high
GJP2/Set 2 Image 11	94	5.4627450980392	175	low
GJP2/Set 2 Image 11	95	28.7176470588235	227	high
GJP2/Set 2 Image 11	96	23.756862745098	174	high
GJP2/Set 2 Image 11	97	35.9176470588235	194	high
GJP2/Set 2 Image 11	98	28.0196078431372	231	high
GJP2/Set 2 Image 11	99	39.7803921568627	214	high
GJP2/Set 2 Image 11	100	19.5176470588235	147	high
GJP2/Set 2 Image 12	1	15.4156862745098	257	low
GJP2/Set 2 Image 12	2	10.9803921568627	185	low
GJP2/Set 2 Image 12	3	9.87450980392154	317	low
GJP2/Set 2 Image 12	4	11.0627450980392	208	low
GJP2/Set 2 Image 12	5	18.2	223	high
GJP2/Set 2 Image 12	6	14.1921568627451	165	high
GJP2/Set 2 Image 12	7	6.86666666666666	120	low
GJP2/Set 2 Image 12	8	13.8392156862745	197	high
GJP2/Set 2 Image 12	9	7.50196078431371	126	low
GJP2/Set 2 Image 12	10	9.56470588235293	152	low
GJP2/Set 2 Image 12	11	9.82352941176469	232	low
GJP2/Set 2 Image 12	12	16.0823529411764	222	high
GJP2/Set 2 Image 12	13	12.6588235294117	249	low
GJP2/Set 2 Image 12	14	18.6274509803921	249	high
GJP2/Set 2 Image 12	15	13.7098039215686	141	high
GJP2/Set 2 Image 12	16	8.47843137254901	171	low
GJP2/Set 2 Image 12	17	1.44705882352941	134	low
GJP2/Set 2 Image 12	18	7.50196078431371	165	low
GJP2/Set 2 Image 12	19	13.6980392156863	112	high
GJP2/Set 2 Image 12	20	11.7843137254902	264	low
GJP2/Set 2 Image 12	21	13.9098039215686	269	low
GJP2/Set 2 Image 12	22	5.61176470588235	129	low
GJP2/Set 2 Image 12	23	15.2705882352941	125	high
GJP2/Set 2 Image 12	24	11.278431372549	158	high
GJP2/Set 2 Image 12	25	14.9294117647059	216	high
GJP2/Set 2 Image 12	26	14.4196078431372	254	low
GJP2/Set 2 Image 12	27	6.8470588235294	181	low
GJP2/Set 2 Image 12	28	15.9843137254902	257	low
GJP2/Set 2 Image 12	29	25.7843137254901	283	high
GJP2/Set 2 Image 12	30	5.51372549019607	263	low
GJP2/Set 2 Image 12	31	18.278431372549	152	high
GJP2/Set 2 Image 12	32	21.5176470588235	248	high
GJP2/Set 2 Image 12	33	7.96078431372548	222	low
GJP2/Set 2 Image 12	34	6.21960784313724	266	low
GJP2/Set 2 Image 12	35	91.1058823529413	285	high
GJP2/Set 2 Image 12	36	19.5254901960784	205	high
GJP2/Set 2 Image 12	37	13.8745098039215	171	high
GJP2/Set 2 Image 12	38	11.9607843137255	182	low
GJP2/Set 2 Image 12	39	25.5490196078431	147	high
GJP2/Set 2 Image 12	40	16.4901960784313	230	high
GJP2/Set 2 Image 12	41	8.84313725490194	245	low
GJP2/Set 2 Image 12	42	8.27450980392156	141	low
GJP2/Set 2 Image 12	43	12.1882352941176	287	low
GJP2/Set 2 Image 12	44	68.5411764705883	182	high
GJP2/Set 2 Image 12	45	7.93333333333333	120	high
GJP2/Set 2 Image 12	46	4.27450980392156	191	low
GJP2/Set 2 Image 12	47	15.5647058823529	198	high
GJP2/Set 2 Image 12	48	9.2705882352941	178	low
GJP2/Set 2 Image 12	49	11.7176470588235	141	high
GJP2/Set 2 Image 12	50	15.4392156862745	202	high
GJP2/Set 2 Image 12	51	24.6588235294117	213	high
GJP2/Set 2 Image 12	52	12.235294117647	107	high
GJP2/Set 2 Image 12	53	15.7098039215686	197	high
GJP2/Set 2 Image 12	54	41.9490196078432	332	high
GJP2/Set 2 Image 12	55	47.4156862745099	227	high
GJP2/Set 2 Image 12	56	13.1960784313725	158	high
GJP2/Set 2 Image 12	57	6.05098039215685	248	low
GJP2/Set 2 Image 12	58	17.5058823529411	180	high
GJP2/Set 2 Image 12	59	16.2235294117647	250	low
GJP2/Set 2 Image 12	60	13.0470588235294	210	low
GJP2/Set 2 Image 12	61	12.1098039215686	190	low
GJP2/Set 2 Image 12	62	14.8392156862745	181	high
GJP2/Set 2 Image 12	63	11.635294117647	210	low
GJP2/Set 2 Image 12	64	6.66274509803921	118	low
GJP2/Set 2 Image 12	65	8.70196078431372	143	low
GJP2/Set 2 Image 12	66	14.3254901960784	256	low
GJP2/Set 2 Image 12	67	17.0078431372549	263	low
GJP2/Set 2 Image 12	68	8.59607843137253	138	low
GJP2/Set 2 Image 12	69	1.94901960784313	167	low
GJP2/Set 2 Image 12	70	19.8588235294117	185	high
GJP2/Set 2 Image 12	71	6.10980392156862	131	low
GJP2/Set 2 Image 12	72	11.1254901960784	143	high
GJP2/Set 2 Image 12	73	35.2823529411765	179	high
GJP2/Set 2 Image 12	74	15.8431372549019	125	high
GJP2/Set 2 Image 12	75	11.1529411764706	209	low
GJP2/Set 2 Image 12	76	10.1254901960784	132	high
GJP2/Set 2 Image 12	77	9.65098039215684	152	low
GJP2/Set 2 Image 12	78	8.42745098039214	157	low
GJP2/Set 2 Image 12	79	10.1333333333333	151	high
GJP2/Set 2 Image 12	80	15.3882352941176	178	high
GJP2/Set 2 Image 12	81	23.8039215686274	158	high
GJP2/Set 2 Image 12	82	16.3529411764706	191	high
GJP2/Set 2 Image 12	83	21.4196078431372	106	high
GJP2/Set 2 Image 12	84	8.2470588235294	121	high
GJP2/Set 2 Image 12	85	5.27450980392156	130	low
GJP2/Set 2 Image 12	86	14.8901960784314	199	high
GJP2/Set 2 Image 12	87	9.83529411764705	143	high
GJP2/Set 2 Image 12	88	11.2470588235294	177	low
GJP2/Set 2 Image 12	89	8.10196078431371	135	low
GJP2/Set 2 Image 12	90	14.1764705882353	219	low
GJP2/Set 2 Image 12	91	11.921568627451	174	high
GJP2/Set 2 Image 12	92	13.0392156862745	153	high
GJP2/Set 2 Image 12	93	11.7137254901961	144	high
GJP2/Set 2 Image 12	94	20.1450980392156	217	high
GJP2/Set 2 Image 12	95	15.0705882352941	194	high
GJP2/Set 2 Image 12	96	29.6156862745098	224	high
GJP2/Set 2 Image 13	1	6.60784313725489	149	low
GJP2/Set 2 Image 13	2	3.48627450980392	193	low
GJP2/Set 2 Image 13	3	5.10196078431371	212	low
GJP2/Set 2 Image 13	4	6.87450980392156	154	low
GJP2/Set 2 Image 13	5	7.95294117647057	293	low
GJP2/Set 2 Image 13	6	6.80784313725489	144	low
GJP2/Set 2 Image 13	7	10.3686274509804	160	low
GJP2/Set 2 Image 13	8	4.8313725490196	154	low
GJP2/Set 2 Image 13	9	5.68235294117647	139	low
GJP2/Set 2 Image 13	10	7.36078431372548	194	low
GJP2/Set 2 Image 13	11	11.3176470588235	304	low
GJP2/Set 2 Image 13	12	10.3372549019608	265	low
GJP2/Set 2 Image 13	13	5.36470588235293	163	low
GJP2/Set 2 Image 13	14	6.34901960784313	165	low
GJP2/Set 2 Image 13	15	7.30196078431372	153	low
GJP2/Set 2 Image 13	16	14.1490196078431	184	high
GJP2/Set 2 Image 13	17	9.94901960784312	177	low
GJP2/Set 2 Image 13	18	6.27843137254901	162	low
GJP2/Set 2 Image 13	19	27.8666666666666	246	high
GJP2/Set 2 Image 13	20	8.94117647058822	217	low
GJP2/Set 2 Image 13	21	7.01960784313724	167	low
GJP2/Set 2 Image 13	22	30.0431372549019	253	high
GJP2/Set 2 Image 13	23	6.94117647058823	127	low
GJP2/Set 2 Image 13	24	19.2862745098039	237	high
GJP2/Set 2 Image 13	25	27.8549019607842	290	high
GJP2/Set 2 Image 13	26	11.0941176470588	168	high
GJP2/Set 2 Image 13	27	6.34509803921568	135	low
GJP2/Set 2 Image 13	28	11.321568627451	207	low
GJP2/Set 2 Image 13	29	17.4509803921568	266	low
GJP2/Set 2 Image 13	30	5.53725490196077	180	low
GJP2/Set 2 Image 13	31	5.45882352941175	265	low
GJP2/Set 2 Image 13	32	9.21176470588233	212	low
GJP2/Set 2 Image 13	33	12.0901960784313	275	low
GJP2/Set 2 Image 13	34	36.6549019607843	198	high
GJP2/Set 2 Image 13	35	14.2078431372549	266	low
GJP2/Set 2 Image 13	36	13.1019607843137	243	low
GJP2/Set 2 Image 13	37	10.4470588235294	220	low
GJP2/Set 2 Image 13	38	2.89803921568627	149	low
GJP2/Set 2 Image 13	39	11.5607843137255	212	low
GJP2/Set 2 Image 13	40	25.2627450980392	186	high
GJP2/Set 2 Image 13	41	31.5647058823529	440	high
GJP2/Set 2 Image 13	42	29.4666666666666	195	high
GJP2/Set 2 Image 13	43	10.5098039215686	139	high
GJP2/Set 2 Image 13	44	27.3843137254901	298	high
GJP2/Set 2 Image 13	45	22.6941176470588	317	high
GJP2/Set 2 Image 13	46	27.5647058823529	152	high
GJP2/Set 2 Image 13	47	16.1490196078431	178	high
GJP2/Set 2 Image 13	48	11.5725490196078	147	high
GJP2/Set 2 Image 13	49	8.88235294117646	188	low
GJP2/Set 2 Image 13	50	18.9843137254902	225	high
GJP2/Set 2 Image 13	51	3.91764705882352	127	low
GJP2/Set 2 Image 13	52	11.5960784313725	188	low
GJP2/Set 2 Image 13	53	1.2235294117647	192	low
GJP2/Set 2 Image 13	54	4.61176470588235	141	low
GJP2/Set 2 Image 13	55	15.9098039215686	223	high
GJP2/Set 2 Image 13	56	8.18823529411763	182	low
GJP2/Set 2 Image 13	57	5.61176470588235	149	low
GJP2/Set 2 Image 13	58	7.32941176470586	256	low
GJP2/Set 2 Image 13	59	7.95294117647057	208	low
GJP2/Set 2 Image 13	60	8.74509803921567	248	low
GJP2/Set 2 Image 13	61	16.5686274509804	201	high
GJP2/Set 2 Image 13	62	6.47450980392156	214	low
GJP2/Set 2 Image 13	63	10.7098039215686	273	low
GJP2/Set 2 Image 13	64	4.69803921568627	150	low
GJP2/Set 2 Image 13	65	3.83529411764705	218	low
GJP2/Set 2 Image 13	66	7.75294117647057	161	low
GJP2/Set 2 Image 13	67	6.35294117647058	159	low
GJP2/Set 2 Image 13	68	15.6745098039215	214	high
GJP2/Set 2 Image 13	69	9.62745098039214	221	low
GJP2/Set 2 Image 13	70	13.1490196078431	181	high
GJP2/Set 2 Image 13	71	16.9607843137254	277	low
GJP2/Set 2 Image 13	72	16.2313725490196	245	high
GJP2/Set 2 Image 13	73	18.4	255	high
GJP2/Set 2 Image 13	74	3.6078431372549	163	low
GJP2/Set 2 Image 13	75	5.34117647058822	267	low
GJP2/Set 2 Image 13	76	12.0666666666666	150	high
GJP2/Set 2 Image 13	77	14.7686274509804	208	high
GJP2/Set 2 Image 13	78	54.9843137254902	218	high
GJP2/Set 2 Image 13	79	8.4470588235294	140	low
GJP2/Set 2 Image 13	80	39.3607843137256	225	high
GJP2/Set 2 Image 13	81	17.2274509803921	232	high
GJP2/Set 2 Image 13	82	11.4235294117647	107	high
GJP2/Set 2 Image 13	83	12.9764705882353	173	high
GJP2/Set 2 Image 13	84	5.18039215686274	126	low
GJP2/Set 2 Image 13	85	10.1921568627451	228	low
GJP2/Set 2 Image 13	86	3.38039215686274	227	low
GJP2/Set 2 Image 13	87	16.8078431372549	252	high
GJP2/Set 2 Image 13	88	6.91372549019607	178	low
GJP2/Set 2 Image 13	89	5.54901960784313	182	low
GJP2/Set 2 Image 13	90	6.48235294117646	136	low
GJP2/Set 2 Image 13	91	6.00392156862744	177	low
GJP2/Set 2 Image 13	92	14.3529411764706	210	high
GJP2/Set 2 Image 13	93	8.27843137254901	175	low
GJP2/Set 2 Image 13	94	10.5450980392157	165	low
GJP2/Set 2 Image 13	95	7.11372549019607	155	low
GJP2/Set 2 Image 13	96	10.2980392156863	209	low
GJP2/Set 2 Image 13	97	2.97647058823529	172	low
GJP2/Set 2 Image 13	98	11.1372549019608	156	high
GJP2/Set 2 Image 14	1	40.6862745098039	227	high
GJP2/Set 2 Image 14	2	11.7411764705882	139	high
GJP2/Set 2 Image 14	3	18.913725490196	209	high
GJP2/Set 2 Image 14	4	9.39215686274508	186	low
GJP2/Set 2 Image 14	5	7.95294117647058	106	high
GJP2/Set 2 Image 14	6	13.1529411764706	176	high
GJP2/Set 2 Image 14	7	15.5529411764706	177	high
GJP2/Set 2 Image 14	8	25.0705882352941	197	high
GJP2/Set 2 Image 14	9	11.4901960784313	225	low
GJP2/Set 2 Image 14	10	13.4117647058823	191	high
GJP2/Set 2 Image 14	11	13.3098039215686	197	high
GJP2/Set 2 Image 14	12	24.1803921568627	210	high
GJP2/Set 2 Image 14	13	13.9882352941176	200	high
GJP2/Set 2 Image 14	14	23.2313725490196	158	high
GJP2/Set 2 Image 14	15	19.2	255	high
GJP2/Set 2 Image 14	16	19.3725490196078	213	high
GJP2/Set 2 Image 14	17	23.9686274509803	205	high
GJP2/Set 2 Image 14	18	20.878431372549	227	high
GJP2/Set 2 Image 14	19	17.6862745098039	198	high
GJP2/Set 2 Image 14	20	21.3882352941176	197	high
GJP2/Set 2 Image 14	21	14.7882352941176	150	high
GJP2/Set 2 Image 14	22	23.2509803921568	190	high
GJP2/Set 2 Image 14	23	5.79607843137254	147	low
GJP2/Set 2 Image 14	24	11.7294117647059	171	high
GJP2/Set 2 Image 14	25	17.4274509803921	193	high
GJP2/Set 2 Image 14	26	14.3137254901961	174	high
GJP2/Set 2 Image 14	27	15.8705882352941	168	high
GJP2/Set 2 Image 14	28	37.7411764705883	184	high
GJP2/Set 2 Image 14	29	20.5647058823529	177	high
GJP2/Set 2 Image 14	30	18.4039215686274	206	high
GJP2/Set 2 Image 14	31	7.54117647058822	180	low
GJP2/Set 2 Image 14	32	14.921568627451	189	high
GJP2/Set 2 Image 14	33	17.5686274509804	216	high
GJP2/Set 2 Image 14	34	27.6431372549019	227	high
GJP2/Set 2 Image 14	35	11.0196078431372	235	low
GJP2/Set 2 Image 14	36	28.3490196078431	223	high
GJP2/Set 2 Image 14	37	16.6078431372549	189	high
GJP2/Set 2 Image 14	38	10.278431372549	131	high
GJP2/Set 2 Image 14	39	16.8	196	high
GJP2/Set 2 Image 14	40	24.0431372549019	189	high
GJP2/Set 2 Image 14	41	30.6627450980392	191	high
GJP2/Set 2 Image 14	42	22.7019607843137	131	high
GJP2/Set 2 Image 14	43	48.5137254901961	270	high
GJP2/Set 2 Image 14	44	14.8941176470588	135	high
GJP2/Set 2 Image 14	45	64.8784313725491	250	high
GJP2/Set 2 Image 14	46	23.4431372549019	173	high
GJP2/Set 2 Image 14	47	27.4196078431372	156	high
GJP2/Set 2 Image 14	48	40.0156862745099	266	high
GJP2/Set 2 Image 14	49	18.9921568627451	160	high
GJP2/Set 2 Image 14	50	43.4313725490197	317	high
GJP2/Set 2 Image 14	51	27.1058823529411	252	high
GJP2/Set 2 Image 14	52	28.7843137254901	205	high
GJP2/Set 2 Image 14	53	5.61176470588235	140	low
GJP2/Set 2 Image 14	54	27.6745098039215	163	high
GJP2/Set 2 Image 14	55	28.8196078431372	155	high
GJP2/Set 2 Image 14	56	30.1647058823529	334	high
GJP2/Set 2 Image 14	57	21.356862745098	247	high
GJP2/Set 2 Image 14	58	21.1921568627451	189	high
GJP2/Set 2 Image 14	59	23.2235294117647	212	high
GJP2/Set 2 Image 14	60	11.8196078431372	118	high
GJP2/Set 2 Image 14	61	33.078431372549	235	high
GJP2/Set 2 Image 14	62	23.0941176470588	194	high
GJP2/Set 2 Image 14	63	31.156862745098	255	high
GJP2/Set 2 Image 14	64	17.7254901960784	184	high
GJP2/Set 2 Image 14	65	15.5098039215686	163	high
GJP2/Set 2 Image 14	66	21.4313725490196	303	high
GJP2/Set 2 Image 14	67	9.96470588235292	175	low
GJP2/Set 2 Image 14	68	20.6627450980392	213	high
GJP2/Set 2 Image 14	69	55.4235294117648	211	high
GJP2/Set 2 Image 14	70	27.8862745098039	300	high
GJP2/Set 2 Image 14	71	11.6980392156863	167	high
GJP2/Set 2 Image 14	72	19.2862745098039	224	high
GJP2/Set 2 Image 14	73	11.6941176470588	183	low
GJP2/Set 2 Image 14	74	14.1294117647059	152	high
GJP2/Set 2 Image 14	75	11.7803921568627	207	low
GJP2/Set 2 Image 14	76	15.1019607843137	115	high
GJP2/Set 2 Image 14	77	17.4039215686274	224	high
GJP2/Set 2 Image 14	78	18.435294117647	153	high
GJP2/Set 2 Image 14	79	25.3098039215686	245	high
GJP2/Set 2 Image 14	80	32.4470588235294	269	high
GJP2/Set 2 Image 14	81	23.9960784313725	285	high
GJP2/Set 2 Image 14	82	21.7098039215686	223	high
GJP2/Set 2 Image 14	83	7.61568627450978	256	low
GJP2/Set 2 Image 14	84	5.67450980392156	253	low
GJP2/Set 2 Image 14	85	6.31372549019607	203	low
GJP2/Set 2 Image 14	86	10.843137254902	167	low
GJP2/Set 2 Image 14	87	13.3372549019608	172	high
GJP2/Set 2 Image 14	88	32.0392156862744	270	high
GJP2/Set 2 Image 14	89	25.3019607843137	176	high
GJP2/Set 2 Image 14	90	8.17254901960783	230	low
GJP2/Set 2 Image 14	91	15.3686274509804	209	high
GJP2/Set 2 Image 14	92	11.7882352941176	206	low
GJP2/Set 2 Image 14	93	29.4470588235294	254	high
GJP2/Set 2 Image 14	94	11.3176470588235	210	low
GJP2/Set 2 Image 14	95	33.6666666666667	273	high
GJP2/Set 2 Image 14	96	11.6078431372549	242	low
GJP2/Set 2 Image 14	97	12.443137254902	139	high
GJP2/Set 2 Image 14	98	17.5803921568627	177	high
GJP2/Set 2 Image 14	99	9.50588235294116	172	low
GJP2/Set 2 Image 14	100	26.0588235294117	219	high
GJP2/Set 2 Image 14	101	20.8509803921568	214	high
GJP2/Set 2 Image 14	102	8.8862745098039	174	low
GJP2/Set 2 Image 14	103	18.556862745098	200	high
GJP2/Set 2 Image 14	104	15.6156862745098	277	low
GJP2/Set 2 Image 14	105	20.4588235294117	209	high
GJP2/Set 2 Image 14	106	14.121568627451	183	high
GJP2/Set 2 Image 14	107	25.078431372549	189	high
GJP2/Set 2 Image 14	108	16.2274509803921	162	high
GJP2/Set 2 Image 14	109	15.1647058823529	152	high
GJP2/Set 2 Image 14	110	22.9803921568627	162	high
GJP2/Set 2 Image 14	111	13.2627450980392	196	high
GJP2/Set 2 Image 14	112	7.15294117647058	189	low
GJP2/Set 2 Image 14	113	13.6666666666666	226	low
GJP2/Set 2 Image 14	114	14.8627450980392	199	high
GJP2/Set 2 Image 14	115	21.8196078431372	210	high
GJP2/Set 2 Image 14	116	12.9215686274509	290	low
GJP2/Set 2 Image 14	117	25.3803921568627	229	high
GJP2/Set 2 Image 14	118	19.321568627451	159	high
GJP2/Set 2 Image 14	119	21.7294117647058	213	high
GJP2/Set 2 Image 14	120	15.8156862745098	191	high
GJP2/Set 2 Image 14	121	17.2588235294117	184	high
GJP2/Set 2 Image 14	122	21.0666666666666	155	high
GJP2/Set 2 Image 14	123	23.2039215686274	167	high
GJP2/Set 2 Image 14	124	14.7254901960784	196	high
GJP2/Set 2 Image 14	125	76.3882352941178	366	high
GJP2/Set 2 Image 14	126	52.0352941176471	256	high
GJP2/Set 2 Image 14	127	16.2980392156863	134	high
GJP2/Set 2 Image 14	128	15.1176470588235	149	high
GJP2/Set 2 Image 14	129	32.7411764705882	281	high
GJP2/Set 2 Image 14	130	37.9725490196079	232	high
GJP2/Set 2 Image 14	131	60.5960784313726	282	high
GJP2/Set 2 Image 14	132	22.5803921568627	198	high
GJP2/Set 2 Image 14	133	7.07450980392156	154	low
GJP2/Set 2 Image 14	134	36.2	188	high
GJP2/Set 2 Image 14	135	15.1058823529412	125	high
GJP2/Set 2 Image 14	136	18.9607843137255	174	high
GJP2/Set 2 Image 14	137	15.5058823529412	163	high
GJP2/Set 2 Image 14	138	18.3960784313725	152	high
GJP2/Set 2 Image 14	139	35.521568627451	231	high
GJP2/Set 2 Image 14	140	27.6274509803921	199	high
GJP2/Set 2 Image 14	141	23.0666666666666	198	high
GJP2/Set 2 Image 14	142	15.8666666666666	181	high
GJP2/Set 2 Image 14	143	9.16862745098038	160	low
GJP2/Set 2 Image 14	144	38.3176470588236	273	high
Host/Set 2 Image 5	1	0.925490196078429	236	dark
Host/Set 2 Image 5	2	1.65882352941176	406	dark
Host/Set 2 Image 5	3	1.50588235294117	370	dark
Host/Set 2 Image 5	4	1.56078431372549	398	dark
Host/Set 2 Image 5	5	8.00392156862743	271	low
Host/Set 2 Image 5	6	8.32156862745096	325	low
Host/Set 2 Image 5	7	6.14901960784313	259	low
Host/Set 2 Image 5	8	5.45098039215685	117	low
Host/Set 2 Image 5	9	6.6392156862745	124	low
Host/Set 2 Image 5	10	7.27058823529411	266	low
Host/Set 2 Image 5	11	8.05882352941175	206	low
Host/Set 2 Image 5	12	13.2470588235294	392	low
Host/Set 2 Image 5	13	9.05098039215684	156	low
Host/Set 2 Image 5	14	13.2313725490196	261	low
Host/Set 2 Image 5	15	5.02745098039215	208	low
Host/Set 2 Image 5	16	5.21960784313725	131	low
Host/Set 2 Image 5	17	13.9764705882353	128	low
Host/Set 2 Image 5	18	4.0078431372549	159	low
Host/Set 2 Image 5	19	9.19215686274508	296	low
Host/Set 2 Image 5	20	7.80392156862744	206	low
Host/Set 2 Image 5	21	5.4313725490196	186	low
Host/Set 2 Image 5	22	4.58823529411764	228	low
Host/Set 2 Image 5	23	4.0078431372549	176	low
Host/Set 2 Image 5	24	9.63921568627449	284	low
Host/Set 2 Image 5	25	10.356862745098	161	low
Host/Set 2 Image 5	26	10.8588235294117	220	low
Host/Set 2 Image 5	27	4.52156862745097	123	low
Host/Set 2 Image 5	28	3.59607843137254	247	dark
Host/Set 2 Image 5	29	2.95294117647058	280	dark
Host/Set 2 Image 5	30	20.9607843137254	345	low
Host/Set 2 Image 5	31	3.59999999999999	129	low
Host/Set 2 Image 5	32	7.4705882352941	175	low
Host/Set 2 Image 5	33	15.1647058823529	373	low
Host/Set 2 Image 5	34	7.6549019607843	333	low
Host/Set 2 Image 5	35	12.2117647058823	347	low
Host/Set 2 Image 5	36	2.75294117647058	400	dark
Host/Set 2 Image 5	37	8.21176470588234	235	low
Host/Set 2 Image 5	38	4.72941176470588	125	low
Host/Set 2 Image 5	39	13.0901960784313	339	low
Host/Set 2 Image 5	40	13.6039215686274	115	low
Host/Set 2 Image 5	41	6.21960784313725	103	low
Host/Set 2 Image 5	42	11.5921568627451	270	low
Host/Set 2 Image 5	43	1.90196078431372	265	dark
Host/Set 2 Image 5	44	9.38823529411763	283	low
Host/Set 2 Image 5	45	8.37254901960783	285	low
Host/Set 2 Image 5	46	5.77647058823529	224	low
Host/Set 2 Image 5	47	2.09019607843137	368	dark
Host/Set 2 Image 5	48	7.58431372549018	333	low
Host/Set 2 Image 5	49	12.4901960784313	361	low
Host/Set 2 Image 5	50	1.39607843137254	288	dark
Host/Set 2 Image 5	51	5.41960784313724	179	low
Host/Set 2 Image 5	52	3.15294117647058	402	dark
Host/Set 2 Image 5	53	18.2666666666666	389	low
Host/Set 2 Image 5	54	11.7098039215686	166	low
Host/Set 2 Image 5	55	5.97647058823528	104	low
Host/Set 2 Image 5	56	10.9960784313725	302	low
Host/Set 2 Image 5	57	11.0980392156863	198	low
Host/Set 2 Image 5	58	9.04705882352938	474	dark
Host/Set 2 Image 5	59	3.12941176470588	222	dark
Host/Set 2 Image 5	60	17.6392156862745	281	low
Host/Set 2 Image 5	61	6.40392156862744	232	low
Host/Set 2 Image 5	62	10.6	277	low
Host/Set 2 Image 5	63	9.8941176470588	262	low
Host/Set 2 Image 5	64	14.9843137254902	273	low
Host/Set 2 Image 5	65	4.19999999999999	342	dark
Host/Set 2 Image 5	66	19.5176470588235	280	low
Host/Set 2 Image 5	67	11.0666666666666	222	low
Host/Set 2 Image 5	68	2.04705882352941	196	dark
Host/Set 2 Image 5	69	10.8470588235294	447	low
Host/Set 2 Image 5	70	4.4156862745098	63	low
Host/Set 2 Image 5	71	8.99607843137253	188	low
Host/Set 2 Image 5	72	3.47450980392157	96	low
Host/Set 2 Image 5	73	13.3490196078431	195	low
Host/Set 2 Image 5	74	10.8078431372549	247	low
Host/Set 2 Image 5	75	12.8078431372549	275	low
Host/Set 2 Image 5	76	20.1843137254902	395	low
Host/Set 2 Image 5	77	16.8117647058823	476	low
Host/Set 2 Image 5	78	16.4705882352941	424	low
Host/Set 2 Image 5	79	11.2039215686274	272	low
Host/Set 2 Image 5	80	14.5529411764706	337	low
Host/Set 2 Image 5	81	1.45882352941176	297	dark
Host/Set 2 Image 5	82	1.84313725490195	390	dark
Host/Set 2 Image 5	83	20.3490196078431	364	low
Host/Set 2 Image 5	84	1.84705882352941	388	dark
Host/Set 2 Image 5	85	6.49411764705881	121	low
Host/Set 2 Image 5	86	10.7803921568627	263	low
Host/Set 2 Image 5	87	12.1725490196078	179	low
Host/Set 2 Image 5	88	7.67450980392156	124	low
Host/Set 2 Image 5	89	5.39215686274509	148	low
Host/Set 2 Image 5	90	5.53333333333333	107	low
Host/Set 2 Image 7	1	8.27450980392155	169	low
Host/Set 2 Image 7	2	6.26274509803921	184	low
Host/Set 2 Image 7	3	10.4862745098039	179	low
Host/Set 2 Image 7	4	13.3490196078431	285	low
Host/Set 2 Image 7	5	9.09803921568626	218	low
Host/Set 2 Image 7	6	12.5529411764706	261	low
Host/Set 2 Image 7	7	13.2117647058823	279	low
Host/Set 2 Image 7	8	2.88627450980391	198	dark
Host/Set 2 Image 7	9	2.96470588235293	262	dark
Host/Set 2 Image 7	10	14.1333333333333	258	low
Host/Set 2 Image 7	11	4.78039215686274	111	low
Host/Set 2 Image 7	12	2.09411764705882	103	low
Host/Set 2 Image 7	13	3.72156862745098	109	low
Host/Set 2 Image 7	14	18.5843137254902	286	low
Host/Set 2 Image 7	15	12.8392156862745	196	low
Host/Set 2 Image 7	16	9.52941176470586	193	low
Host/Set 2 Image 7	17	10.6039215686274	194	low
Host/Set 2 Image 7	18	8.88627450980391	196	low
Host/Set 2 Image 7	19	9.0627450980392	165	low
Host/Set 2 Image 7	20	2.05882352941176	147	dark
Host/Set 2 Image 7	21	7.13725490196077	198	low
Host/Set 2 Image 7	22	9.98039215686273	147	low
Host/Set 2 Image 7	23	5.94509803921568	70	low
Host/Set 2 Image 7	24	6.35686274509803	115	low
Host/Set 2 Image 7	25	10.0901960784314	182	low
Host/Set 2 Image 7	26	4.29411764705882	197	low
Host/Set 2 Image 7	27	9.96078431372547	210	low
Host/Set 2 Image 7	28	8.44705882352939	229	low
Host/Set 2 Image 7	29	12.3450980392157	160	low
Host/Set 2 Image 7	30	1.06666666666666	131	dark
Host/Set 2 Image 7	31	8.56470588235292	226	low
Host/Set 2 Image 7	32	9.32156862745096	210	low
Host/Set 2 Image 7	33	12.2509803921568	286	low
Host/Set 2 Image 7	34	8.58431372549018	313	low
Host/Set 2 Image 7	35	4.20392156862744	237	dark
Host/Set 2 Image 7	36	8.81960784313724	183	low
Host/Set 2 Image 7	37	17.2509803921568	321	low
Host/Set 2 Image 7	38	6.6235294117647	131	low
Host/Set 2 Image 7	39	6.88627450980391	81	low
Host/Set 2 Image 7	40	8.08627450980391	184	low
Host/Set 2 Image 7	41	0.917647058823528	115	dark
Host/Set 2 Image 7	42	11.6980392156862	251	low
Host/Set 2 Image 7	43	9.01568627450979	205	low
Host/Set 2 Image 7	44	13.1764705882353	221	low
Host/Set 2 Image 7	45	9.14117647058822	213	low
Host/Set 2 Image 7	46	16.035294117647	209	low
Host/Set 2 Image 7	47	7.8392156862745	140	low
Host/Set 2 Image 7	48	0.84705882352941	98	dark
Host/Set 2 Image 7	49	11.3333333333333	161	low
Host/Set 2 Image 7	50	5.94117647058822	209	low
Host/Set 2 Image 7	51	5.36078431372549	143	low
Host/Set 2 Image 7	52	13.8901960784314	181	low
Host/Set 2 Image 7	53	8.0705882352941	152	low
Host/Set 2 Image 7	54	1.2313725490196	159	dark
Host/Set 2 Image 7	55	5.06274509803921	141	low
Host/Set 2 Image 7	56	8.76078431372548	197	low
Host/Set 2 Image 7	57	2.91764705882353	137	low
Host/Set 2 Image 7	58	4.25098039215686	102	low
Host/Set 2 Image 7	59	10.0156862745098	243	low
Host/Set 2 Image 7	60	8.32941176470587	211	low
Host/Set 2 Image 7	61	3.47058823529411	81	low
Host/Set 2 Image 7	62	6.96862745098038	113	low
Host/Set 2 Image 7	63	1.21960784313725	114	dark
Host/Set 2 Image 7	64	9.078431372549	196	low
Host/Set 2 Image 7	65	11.3686274509804	168	low
Host/Set 2 Image 7	66	6.65098039215685	218	low
Host/Set 2 Image 7	67	4.14117647058823	107	low
Host/Set 2 Image 7	68	11.1803921568627	275	low
Host/Set 2 Image 7	69	8.45882352941175	202	low
Host/Set 2 Image 7	70	14.9254901960784	296	low
Host/Set 2 Image 7	71	7.82352941176469	129	low
Host/Set 2 Image 7	72	6.6313725490196	149	low
Host/Set 2 Image 7	73	1.25490196078431	125	dark
Host/Set 2 Image 7	74	2.08235294117646	250	dark
Host/Set 2 Image 7	75	10.0941176470588	259	low
Host/Set 2 Image 7	76	12.6627450980392	230	low
Host/Set 2 Image 7	77	5.20784313725489	156	low
Host/Set 2 Image 7	78	3.85098039215686	84	low
Host/Set 2 Image 7	79	10.1607843137255	182	low
Host/Set 2 Image 7	80	3.25882352941176	72	low
Host/Set 2 Image 7	81	2.67450980392156	257	dark
Host/Set 2 Image 7	82	5.78823529411763	316	dark
Host/Set 2 Image 7	83	16.1058823529411	242	low
Host/Set 2 Image 7	84	14.4666666666666	172	low
Host/Set 2 Image 7	85	4.14117647058823	102	low
Host/Set 2 Image 7	86	5.2470588235294	269	low
Host/Set 2 Image 7	87	12.2823529411764	217	low
Host/Set 2 Image 7	88	9.33725490196077	147	low
Host/Set 2 Image 7	89	15.556862745098	301	low
Host/Set 2 Image 7	90	14.2156862745098	260	low
Host/Set 2 Image 7	91	8.39215686274508	206	low
Host/Set 2 Image 7	92	1.04705882352941	156	dark
Host/Set 2 Image 7	93	1.35686274509804	162	dark
Host/Set 2 Image 7	94	23.5764705882352	312	low
Host/Set 2 Image 7	95	10.835294117647	218	low
Host/Set 2 Image 7	96	1.78039215686274	223	dark
Host/Set 2 Image 7	97	10.4431372549019	179	low
Host/Set 2 Image 7	98	4.47450980392156	299	dark
Host/Set 2 Image 7	99	9.61960784313724	153	low
Host/Set 2 Image 7	100	11.6941176470588	289	low
Host/Set 2 Image 7	101	11.1333333333333	175	low
Host/Set 2 Image 7	102	1.2156862745098	181	dark
Host/Set 2 Image 7	103	5.11764705882352	198	low
Host/Set 2 Image 7	104	1.47450980392157	157	dark
Host/Set 2 Image 7	105	0.84705882352941	125	dark
Host/Set 2 Image 7	106	2.41960784313725	118	low
Host/Set 2 Image 7	107	1.31764705882353	141	dark
Host/Set 2 Image 7	108	3.04313725490196	179	dark
Host/Set 2 Image 7	109	5.73333333333333	159	low
Host/Set 2 Image 7	110	10.0980392156863	161	low
Host/Set 2 Image 7	111	4.71764705882353	108	low
Host/Set 2 Image 7	112	3.2235294117647	132	low
Host/Set 2 Image 7	113	10.1254901960784	147	low
Host/Set 2 Image 7	114	8.37647058823528	177	low
Host/Set 2 Image 7	115	2.01960784313725	121	dark
Host/Set 2 Image 7	116	12.9098039215686	209	low
Host/Set 2 Image 7	117	6.27058823529411	140	low
Host/Set 2 Image 7	118	1.18823529411764	124	dark
Host/Set 2 Image 7	119	13.5176470588235	173	low
Host/Set 2 Image 7	120	5.88627450980392	107	low
Host/Set 2 Image 7	121	4.72156862745098	125	low
Host/Set 2 Image 7	122	2.49411764705882	224	dark
Host/Set 2 Image 7	123	8.01176470588234	140	low
Host/Set 2 Image 7	124	1.94901960784313	181	dark
Host/Set 2 Image 7	125	1.47058823529411	253	dark
Host/Set 2 Image 7	126	6.05098039215686	101	low
Host/Set 2 Image 7	127	6.83529411764705	163	low
Host/Set 2 Image 7	128	2.65882352941176	101	low
Host/Set 2 Image 7	129	5.11372549019608	92	low
Host/Set 2 Image 7	130	10.7333333333333	259	low
Host/Set 2 Image 7	131	2.59215686274509	240	dark
Host/Set 2 Image 7	132	12.9960784313725	173	low
Host/Set 2 Image 7	133	2.50196078431372	243	dark
Host/Set 2 Image 7	134	6.4313725490196	177	low
Host/Set 2 Image 7	135	9.70196078431371	218	low
Host/Set 2 Image 7	136	10.1490196078431	248	low
Host/Set 2 Image 7	137	10.7725490196078	180	low
Host/Set 2 Image 7	138	8.43137254901959	214	low
Host/Set 2 Image 7	139	9.34117647058822	238	low
Host/Set 2 Image 7	140	10.435294117647	231	low
Host/Set 2 Image 7	141	15.0745098039215	315	low
Host/Set 2 Image 7	142	1.69411764705882	257	dark
Host/Set 2 Image 7	143	6.75294117647058	202	low
Host/Set 2 Image 7	144	5.39215686274509	231	low
Host/Set 2 Image 7	145	8.89803921568626	143	low
Host/Set 2 Image 7	146	5.14509803921568	105	low
Host/Set 2 Image 7	147	6.12549019607843	126	low
Host/Set 2 Image 7	148	6.58431372549019	186	low
Host/Set 2 Image 7	149	10.0431372549019	217	low
Host/Set 2 Image 7	150	4.4078431372549	100	low
Host/Set 2 Image 7	151	8.38823529411764	111	low
Host/Set 2 Image 7	152	12.0745098039215	192	low
Host/Set 2 Image 7	153	10.2196078431372	242	low
Host/Set 2 Image 7	154	9.00392156862743	243	low
Host/Set 2 Image 7	155	10.8470588235294	263	low
Host/Set 2 Image 7	156	2.38823529411764	183	dark
Host/Set 2 Image 7	157	16.513725490196	250	low
Host/Set 2 Image 7	158	12.1921568627451	285	low
Host/Set 2 Image 7	159	7.98823529411763	163	low
Host/Set 2 Image 7	160	1.90196078431372	135	dark
Host/Set 2 Image 7	161	7.19607843137254	153	low
Host/Set 2 Image 7	162	3.64313725490196	102	low
Host/Set 2 Image 7	163	14.1215686274509	254	low
Host/Set 2 Image 7	164	8.35686274509802	154	low
Host/Set 2 Image 7	165	2.91764705882352	263	dark
Host/Set 2 Image 7	166	8.92941176470586	249	low
Host/Set 2 Image 7	167	7.06666666666666	138	low
Host/Set 2 Image 7	168	1.46666666666666	238	dark
Host/Set 2 Image 7	169	13.9098039215686	208	low
Host/Set 2 Image 7	170	10.1725490196078	245	low
Host/Set 2 Image 7	171	10.3176470588235	140	low
Host/Set 2 Image 7	172	7.74509803921568	110	low
Host/Set 2 Image 7	173	2.25098039215686	222	dark
Host/Set 2 Image 7	174	1.05882352941176	194	dark
Host/Set 2 Image 7	175	0.988235294117644	157	dark
Host/Set 2 Image 7	176	10.1333333333333	240	low
Host/Set 2 Image 7	177	14.1176470588235	248	low
Host/Set 2 Image 7	178	9.26666666666666	194	low
Host/Set 2 Image 7	179	8.49411764705881	202	low
Host/Set 2 Image 7	180	9.78431372549018	252	low
Host/Set 2 Image 8	1	1.32941176470588	261	dark
Host/Set 2 Image 8	2	6.27450980392156	239	low
Host/Set 2 Image 8	3	5.71372549019607	287	low
Host/Set 2 Image 8	4	5.39999999999999	243	low
Host/Set 2 Image 8	5	5.88627450980391	216	low
Host/Set 2 Image 8	6	9.62745098039214	282	low
Host/Set 2 Image 8	7	11.1294117647059	275	low
Host/Set 2 Image 8	8	9.70980392156861	263	low
Host/Set 2 Image 8	9	3.98431372549019	135	low
Host/Set 2 Image 8	10	9.61176470588233	248	low
Host/Set 2 Image 8	11	7.85098039215685	287	low
Host/Set 2 Image 8	12	14.0862745098039	207	low
Host/Set 2 Image 8	13	8.49411764705881	128	low
Host/Set 2 Image 8	14	10.8627450980392	195	low
Host/Set 2 Image 8	15	12	268	low
Host/Set 2 Image 8	16	3.08627450980391	278	dark
Host/Set 2 Image 8	17	1.81176470588235	192	dark
Host/Set 2 Image 8	18	7.54117647058822	140	low
Host/Set 2 Image 8	19	13.2627450980392	327	low
Host/Set 2 Image 8	20	1.25490196078431	268	dark
Host/Set 2 Image 8	21	9.52941176470586	239	low
Host/Set 2 Image 8	22	7.2705882352941	238	low
Host/Set 2 Image 8	23	10.6156862745098	310	low
Host/Set 2 Image 8	24	8.19999999999999	275	low
Host/Set 2 Image 8	25	9.51764705882351	266	low
Host/Set 2 Image 8	26	7.38039215686273	183	low
Host/Set 2 Image 8	27	8.20392156862744	143	low
Host/Set 2 Image 8	28	10.7019607843137	289	low
Host/Set 2 Image 8	29	12.2509803921568	306	low
Host/Set 2 Image 8	30	1.36078431372549	142	dark
Host/Set 2 Image 8	31	6.33725490196077	234	low
Host/Set 2 Image 8	32	13.2196078431372	312	low
Host/Set 2 Image 8	33	13.6117647058823	320	low
Host/Set 2 Image 8	34	10.7647058823529	253	low
Host/Set 2 Image 8	35	13.0705882352941	270	low
Host/Set 2 Image 8	36	6.79999999999999	145	low
Host/Set 2 Image 8	37	15.9450980392157	157	low
Host/Set 2 Image 8	38	8.63529411764704	226	low
Host/Set 2 Image 8	39	11.6470588235294	256	low
Host/Set 2 Image 8	40	5.30588235294116	180	low
Host/Set 2 Image 8	41	2.8235294117647	273	dark
Host/Set 2 Image 8	42	10.6705882352941	311	low
Host/Set 2 Image 8	43	1.13725490196078	162	dark
Host/Set 2 Image 8	44	2.48235294117646	229	dark
Host/Set 2 Image 8	45	3.0078431372549	126	low
Host/Set 2 Image 8	46	3.77647058823529	148	low
Host/Set 2 Image 8	47	3.0313725490196	105	low
Host/Set 2 Image 8	48	4.17254901960784	110	low
Host/Set 2 Image 8	49	2.34901960784314	104	low
Host/Set 2 Image 8	50	7.63529411764705	243	low
Host/Set 2 Image 8	51	6.4627450980392	316	low
Host/Set 2 Image 8	52	6.62745098039215	190	low
Host/Set 2 Image 8	53	9.90588235294116	202	low
Host/Set 2 Image 8	54	6.39607843137254	216	low
Host/Set 2 Image 8	55	6.33333333333332	262	low
Host/Set 2 Image 8	56	1.29411764705882	177	dark
Host/Set 2 Image 8	57	4.60392156862745	181	low
Host/Set 2 Image 8	58	3.55686274509803	179	low
Host/Set 2 Image 8	59	9.12156862745096	197	low
Host/Set 2 Image 8	60	8.17647058823528	161	low
Host/Set 2 Image 8	61	3.64313725490195	166	low
Host/Set 2 Image 8	62	7.87843137254901	150	low
Host/Set 2 Image 8	63	3.63529411764705	108	low
Host/Set 2 Image 8	64	4.63529411764706	97	low
Host/Set 2 Image 8	65	2.86666666666666	125	low
Host/Set 2 Image 8	66	1.58431372549019	161	dark
Host/Set 2 Image 8	67	6.84313725490195	204	low
Host/Set 2 Image 8	68	6.80784313725489	211	low
Host/Set 2 Image 8	69	12.2039215686274	305	low
Host/Set 2 Image 8	70	3.69019607843137	228	dark
Host/Set 2 Image 8	71	6.14509803921568	267	low
Host/Set 2 Image 8	72	3.43921568627451	126	low
Host/Set 2 Image 8	73	1.38823529411764	177	dark
Host/Set 2 Image 8	74	7.10196078431371	188	low
Host/Set 2 Image 8	75	7.27450980392156	163	low
Host/Set 2 Image 8	76	7.08235294117646	123	low
Host/Set 2 Image 8	77	5.66274509803921	123	low
Host/Set 2 Image 8	78	6.55686274509803	107	low
Host/Set 2 Image 8	79	7.61568627450979	106	low
Host/Set 2 Image 8	80	4.77254901960784	168	low
Host/Set 2 Image 8	81	1.30980392156862	157	dark
Host/Set 2 Image 9	1	6.04313725490196	141	low
Host/Set 2 Image 9	2	7.34117647058822	274	low
Host/Set 2 Image 9	3	5.91372549019606	329	dark
Host/Set 2 Image 9	4	3.78431372549019	133	low
Host/Set 2 Image 9	5	6.76078431372548	213	low
Host/Set 2 Image 9	6	1.80392156862745	346	dark
Host/Set 2 Image 9	7	1.05098039215686	89	dark
Host/Set 2 Image 9	8	4.20392156862745	115	low
Host/Set 2 Image 9	9	6.59215686274509	125	low
Host/Set 2 Image 9	10	1.23137254901961	56	low
Host/Set 2 Image 9	11	17.4274509803921	244	low
Host/Set 2 Image 9	12	1.86274509803921	225	dark
Host/Set 2 Image 9	13	1.78823529411764	282	dark
Host/Set 2 Image 9	14	15.5333333333333	325	low
Host/Set 2 Image 9	15	4.85882352941176	101	low
Host/Set 2 Image 9	16	5.29803921568627	163	low
Host/Set 2 Image 9	17	1.31372549019607	280	dark
Host/Set 2 Image 9	18	8.86666666666665	270	low
Host/Set 2 Image 9	19	7.22352941176469	335	low
Host/Set 2 Image 9	20	6.30196078431372	183	low
Host/Set 2 Image 9	21	8.93333333333331	296	low
Host/Set 2 Image 9	22	6.38431372549019	193	low
Host/Set 2 Image 9	23	8.28627450980391	225	low
Host/Set 2 Image 9	24	10.5843137254902	234	low
Host/Set 2 Image 9	25	13.4745098039215	307	low
Host/Set 2 Image 9	26	16.4039215686274	339	low
Host/Set 2 Image 9	27	1.4	232	dark
Host/Set 2 Image 9	28	8.12156862745097	125	low
Host/Set 2 Image 9	29	3.81176470588235	157	low
Host/Set 2 Image 9	30	4.78823529411764	129	low
Host/Set 2 Image 9	31	1.85882352941176	108	dark
Host/Set 2 Image 9	32	5.69411764705882	125	low
Host/Set 2 Image 9	33	3.45882352941176	104	low
Host/Set 2 Image 9	34	3.65490196078431	84	low
Host/Set 2 Image 9	35	3.92941176470588	114	low
