## Supplemental Table 1 for "*In vivo* single-cell analysis using calcofluor - white staining detects high expression phenotype in *L. lactis* cultures engineered for hyaluronic acid production"

### Sheet: plot_table
	Relative mean protein level
Nisin concentration (ng/mL)	Exp 1	Exp 2	Exp 3	Avg	Sd
0	78	65	82	75	7.25718
0.5	18530	16372	17693	17531.7	888.355
1	20510	19784	19319	19871	490.1
1.5	26658	24480	25410	25516	892.318
2	44709	42136	42102	42982.3	1221.02
2.5	29475	27646	27936	28352.3	802.625
3	13079	10242	12598	11973	1239.65
