## Supplemental Table 2 for "*In vivo* single-cell analysis using calcofluor - white staining detects high expression phenotype in *L. lactis* cultures engineered for hyaluronic acid production"

### Sheet: plot_table
	OD 600 nm		OD 600 nm x dil. factor 2 (HA conc.)
Strain	Exp 1	Exp 2	Exp 1	Exp 2	Avg	Sd
L. lactis host	0.011	0.01	0.0247191	0.02	0.0223596	0.00235955
L. lactis GJP2	0.343	0.34	0.770787	0.764045	0.767416	0.00337079
