## Supplemental Table 3 for "*In vivo* single-cell analysis using calcofluor - white staining detects high expression phenotype in *L. lactis* cultures engineered for hyaluronic acid production"

### Sheet: plot_table
	HA molecular weight
Retention time (min)	8th hr	10th hr	12th hr	14th hr
10	0	0	0	0
11	0	0	0	0
12	0	0	0	0
13	1.17	1.14	0.65	0.55
14	0	0	0	0
15	0	0	0	0
16	0	0	0	0
17	0	0	0	0
18	0	0	0	0
19	0	0	0	0
20	0	0	0	0
