## Supplemental Table 4 for "*In vivo* single-cell analysis using calcofluor - white staining detects high expression phenotype in *L. lactis* cultures engineered for hyaluronic acid production"

### Sheet: plot_table
	Dark			Low			High
Image	Count	Med	Mad	Count	Med	Mad	Count	Med	Mad
GJP2/Image 10	-	-	-	50	0.0448847	0.0105098	37	0.0797782	0.0353431
GJP2/Image 11	-	-	-	21	0.0452288	0.0113334	79	0.0972763	0.032528
GJP2/Image 12	-	-	-	46	0.0535207	0.0113769	50	0.0854206	0.0329342
GJP2/Image 13	-	-	-	65	0.0408802	0.0103474	33	0.0787248	0.0267402
GJP2/Image 14	-	-	-	25	0.0504955	0.00887738	119	0.10857	0.0280468
Host/Image 5	18	0.00628112	0.00344396	72	0.0394824	0.0128483	-	-	-
Host/Image 7	37	0.0100392	0.00273093	143	0.0468387	0.0110251	-	-	-
Host/Image 8	13	0.00943627	0.00212304	68	0.0369752	0.0105906	-	-	-
Host/Image 9	8	0.00731006	0.00412407	27	0.0365558	0.00899385	-	-	-
